# Identification and characterization of novel bat coronaviruses in Spain

**DOI:** 10.1101/2025.01.07.631674

**Authors:** Clàudia Soriano-Tordera, Jaime Buigues, Adrià Viñals, Elena Muscolino, Raquel Martínez-Recio, Juana Díez, Juan S Monrós, José M. Cuevas, Jérémy Dufloo, Rafael Sanjuán

**Affiliations:** Institute for Integrative Systems Biology (I^2^SysBio), Universitat de València and Consejo Superior de Investigaciones Científicas, València, Spain; Institut Cavanilles de Biodiversitat i Biologia Evolutiva, Universitat de València, València, Spain; Molecular Virology group, Department of Medicine and Life Sciences, Universitat Pompeu Fabra, Barcelona, Spain; Department of Genetics, Universitat de València, València, Spain

## Abstract

The zoonotic transmission of bat coronaviruses poses a threat to human health. However, the diversity of bat-borne coronaviruses remains poorly characterized in many geographical areas. Here, we recovered six complete coronavirus genomes by performing a metagenomic analysis of fecal samples from hundreds of individual bats captured in Spain, a country with high bat species diversity. Three of these genomes corresponded to potentially novel coronavirus species belonging to the alphacoronavirus genus. Phylogenetic analyses revealed that some of these viruses are closely related to coronaviruses previously described in bats from other countries, suggesting the existence of a shared viral reservoir worldwide. Using viral pseudotypes, we investigated the receptor usage of the identified viruses and found that one of them can use human and bat ACE2, highlighting its zoonotic potential. However, the receptor usage of the other viruses remains unknown. This study broadens our understanding of coronavirus diversity and identifies research priorities for the prevention of zoonotic viral outbreaks.

**Author summary:** Bats carry many viruses, some of which can cross the species barrier and infect humans, a process known as zoonosis. In particular, bat-borne coronaviruses pose a significant threat to human health. To improve our pandemic preparedness, it is essential to characterize the diversity and zoonotic potential of bat coronaviruses. However, such research efforts have historically suffered from a strong geographical bias. For example, despite the rich bat diversity in Spain, few studies have searched for coronaviruses in Iberian bats. Here, we used viral metagenomics to test for the presence of coronaviruses in more than 200 bat samples collected across Spain. We detected six complete coronaviruses, three of which were proposed to be new viral species. We characterized their relationship to previously identified viruses and their ability to use known coronavirus receptors to enter cells, demonstrating that one virus could use human ACE2 as a receptor. Our results highlight the diversity of bat-borne coronaviruses in Spain, their zoonotic potential, and the need to better characterize coronavirus diversity worldwide.
