## SupplementaryTables for "Identification and characterization of novel bat coronaviruses in Spain"

### Sheet: Table S1
Table S1. Bat species, number of samples, collection points and relevant data about faecal samples analized.
Pool	Bat species	Number of samples	Sample ID	Collection point	Date of collection	Trap type	Age of the individual	Sex of the individual
Pool 7	Pipistrellus pipistrellus	15	690	Hermandad del Campoo de Suso, Cantabria	2022-07-30	Monofilament and standard nylon mist nets	Adult	Female
			700	Outeiro de Rei, Lugo	2022-08-01	Monofilament and standard nylon mist nets	Adult	Male
			712	Outeiro de Rei, Lugo	2022-08-01	Monofilament and standard nylon mist nets	Adult	Female
			720	Outeiro de Rei, Lugo	2022-08-01	Monofilament and standard nylon mist nets	Adult	Male
			728	Outeiro de Rei, Lugo	2022-08-01	Monofilament and standard nylon mist nets	Adult	Male
			736	Outeiro de Rei, Lugo	2022-08-02	**	Adult	Female
			737	Outeiro de Rei, Lugo	2022-08-02	**	Adult	Male
			749	Rábade, Lugo	2022-08-03	Monofilament and standard nylon mist nets	Adult	Female
			777	Rábade, Lugo	2022-08-03	Monofilament and standard nylon mist nets	Youth	Male
			796	Begonte, Lugo	2022-08-05	Monofilament and standard nylon mist nets	Adult	Male
			798	Begonte, Lugo	2022-08-05	Monofilament and standard nylon mist nets	Adult	Male
			806	Navarredonda de la Rinconada, Salamanca	2022-08-15	Monofilament and standard nylon mist nets	Adult	Male
			812	Navarredonda de la Rinconada, Salamanca	2022-08-15	Monofilament and standard nylon mist nets	Adult	Male
			851	Navarredonda de la Rinconada, Salamanca	2022-08-17	Monofilament and standard nylon mist nets	Adult	Male
			852	Navarredonda de la Rinconada, Salamanca	2022-08-17	Monofilament and standard nylon mist nets	Adult	Male
Pool 8	Barbastella barbastellus	8	768	Rábade, Lugo	2022-08-03	Monofilament and standard nylon mist nets	Adult	Male
			769	Rábade, Lugo	2022-08-03	Monofilament and standard nylon mist nets	Adult	Female
			780	Rábade, Lugo	2022-08-03	Monofilament and standard nylon mist nets	Adult	Female
			781	Begonte, Lugo	2022-08-05	Monofilament and standard nylon mist nets + Harp trap	Adult	Female
			787	Begonte, Lugo	2022-08-05	Monofilament and standard nylon mist nets	Adult	Female
			793	Begonte, Lugo	2022-08-05	Monofilament and standard nylon mist nets	Adult	Female
			795	Begonte, Lugo	2022-08-05	Monofilament and standard nylon mist nets	Adult	Female
			818	Navarredonda de la Rinconada, Salamanca	2022-08-15	Monofilament and standard nylon mist nets	Adult	Female
Pool 9	Myotis mistacinus	8	760	Rábade, Lugo	2022-08-03	Monofilament and standard nylon mist nets	Adult	Female
			779	Rábade, Lugo	2022-08-03	Monofilament and standard nylon mist nets	Adult	Male
			800	Begonte, Lugo	2022-08-05	Monofilament and standard nylon mist nets	Adult	Female
			804	Navarredonda de la Rinconada, Salamanca	2022-08-15	Monofilament and standard nylon mist nets	Adult	Female
			808	Navarredonda de la Rinconada, Salamanca	2022-08-15	Monofilament and standard nylon mist nets	Adult	Female
			810	Navarredonda de la Rinconada, Salamanca	2022-08-15	Monofilament and standard nylon mist nets	Adult	Male
			814	Navarredonda de la Rinconada, Salamanca	2022-08-15	Monofilament and standard nylon mist nets	Adult	Male
			816	Navarredonda de la Rinconada, Salamanca	2022-08-15	Monofilament and standard nylon mist nets	Adult	Female
Pool 10	Myotis emarginatus	13	517	Ricote, Murcia	2022-06-04	Harp trap	Adult	Female
			520	Ricote, Murcia	2022-06-04	Harp trap	Adult	Female
			521	Ricote, Murcia	2022-06-04	Harp trap	Adult	Female
			524	Ricote, Murcia	2022-06-04	Harp trap	Adult	Female
			526	Ricote, Murcia	2022-06-04	Harp trap	Adult	Female
			527	Ricote, Murcia	2022-06-04	Harp trap	Adult	Female
			528	Sima de la Higuera, Pliego, Murcia	2022-06-05	Harp trap	Adult	Female
			533	Sima de la Higuera, Pliego, Murcia	2022-06-05	Harp trap	Adult	Female
			536	Sima de la Higuera, Pliego, Murcia	2022-06-05	Harp trap	Adult	Female
			539	Sima de la Higuera, Pliego, Murcia	2022-06-05	Harp trap	Adult	Female
			545	Sima de la Higuera, Pliego, Murcia	2022-06-05	Harp trap	Adult	Female
			548	Sima de la Higuera, Pliego, Murcia	2022-06-05	Harp trap	Adult	Female
			838	San Miguel del Robledo, Salamanca	2022-08-16	Harp trap	Adult	Male
Pool 11	Myotis daubentonii	11	747	Rábade, Lugo	2022-08-03	Monofilament and standard nylon mist nets	Adult	Female
			751	Rábade, Lugo	2022-08-03	Monofilament and standard nylon mist nets	Adult	Female
			752	Rábade, Lugo	2022-08-03	Monofilament and standard nylon mist nets	Adult	Female
			753	Rábade, Lugo	2022-08-03	Monofilament and standard nylon mist nets	Adult	Female
			754	Rábade, Lugo	2022-08-03	Monofilament and standard nylon mist nets	Adult	Female
			757	Rábade, Lugo	2022-08-03	Monofilament and standard nylon mist nets	Adult	Female
			758	Rábade, Lugo	2022-08-03	Monofilament and standard nylon mist nets	Youth	Female
			764	Rábade, Lugo	2022-08-03	Monofilament and standard nylon mist nets	Adult	Male
			766	Rábade, Lugo	2022-08-03	Monofilament and standard nylon mist nets	Adult	Female
			841	Navarredonda de la Rinconada, Salamanca	2022-08-17	Monofilament and standard nylon mist nets	Adult	Male
			842	Navarredonda de la Rinconada, Salamanca	2022-08-17	Monofilament and standard nylon mist nets	Adult	Male
Pool 13	Myotis capaccinii	10	467	Cabezo Gordo, Torre Pacheco, Murcia	2022-06-01	Harp trap	­	Female
			470	Pliego, Murcia	2022-06-02	Harp trap	Adult	Female
			473	Pliego, Murcia	2022-06-02	Harp trap	Adult	Female
			476	Pliego, Murcia	2022-06-02	Harp trap	Adult	Female
			479	Pliego, Murcia	2022-06-02	Harp trap	Adult	Female
			485	Cueva de la Almagra, Fortuna, Murcia	2022-06-03	Harp trap	Adult	Female
			490	Cueva de la Almagra, Fortuna, Murcia	2022-06-03	Harp trap	Adult	Female
			496	Cueva de la Almagra, Fortuna, Murcia	2022-06-03	Harp trap	Adult	Female
			503	Cueva de la Almagra, Fortuna, Murcia	2022-06-03	Harp trap	Adult	Female
			511	Cueva de la Almagra, Fortuna, Murcia	2022-06-03	Harp trap	Adult	Female
Pool 14	Eptesicus serotinus	11	687	Hermandad del Campoo de Suso, Cantabria	2022-07-30	Monofilament and standard nylon mist nets	Adult	Male
			693	Outeiro de Rei, Lugo	2022-08-01	Monofilament and standard nylon mist nets	Adult	Male
			695	Outeiro de Rei, Lugo	2022-08-01	Monofilament and standard nylon mist nets	Adult	Female
			707	Outeiro de Rei, Lugo	2022-08-01	Monofilament and standard nylon mist nets	Adult	Female
			711	Outeiro de Rei, Lugo	2022-08-01	Monofilament and standard nylon mist nets	Youth	Female
			714	Outeiro de Rei, Lugo	2022-08-01	Monofilament and standard nylon mist nets	Adult	Female
			722	Outeiro de Rei, Lugo	2022-08-01	Monofilament and standard nylon mist nets	Adult	Female
			775	Rábade, Lugo	2022-08-03	Monofilament and standard nylon mist nets	Youth	Male
			783	Begonte, Lugo	2022-08-05	Monofilament and standard nylon mist nets	Adult	Male
			785	Begonte, Lugo	2022-08-05	Monofilament and standard nylon mist nets	Adult	Male
			789	Begonte, Lugo	2022-08-05	Monofilament and standard nylon mist nets	Adult	Male
Pool 17	Tadarida teniotis	7	397	Castellón, Castellón	2022-05-15	*	­	­
			398	Castellón, Castellón	2022-05-15	*	­	­
			399	Castellón, Castellón	2022-05-15	*	­	­
			400	Castellón, Castellón	2022-05-15	*	­	­
			401	Castellón, Castellón	2022-05-15	*	­	­
			402	Castellón, Castellón	2022-05-15	*	­	­
			403	Castellón, Castellón	2022-05-15	*	­	­
Pool 19	Pipistrellus kuhlii	7	824	San Miguel del Robledo, Salamanca	2022-08-16	Monofilament and standard nylon mist nets	Adult	Female
			845	Navarredonda de la Rinconada, Salamanca	2022-08-17	Monofilament and standard nylon mist nets	Adult	Female
			846	Navarredonda de la Rinconada, Salamanca	2022-08-17	Monofilament and standard nylon mist nets	Adult	Female
			853	Navarredonda de la Rinconada, Salamanca	2022-08-17	Monofilament and standard nylon mist nets	Adult	Male
			854	Navarredonda de la Rinconada, Salamanca	2022-08-17	Monofilament and standard nylon mist nets	Adult	Male
			871	Fontanares, Valencia	­	Harp trap	Youth	Male
			872	Fontanares, Valencia	­	Harp trap	Youth	Female
Pool 20	Pipistrellus kuhlii	7	825	San Miguel del Robledo, Salamanca	2022-08-16	Monofilament and standard nylon mist nets	Adult	Female
			873	Fontanares, Valencia	­	Harp trap	Youth	Female
			874	Fontanares, Valencia	­	Harp trap	Youth	Female
			875	Fontanares, Valencia	­	Harp trap	Youth	Male
			876	Fontanares, Valencia	­	Harp trap	Youth	Male
			877	Fontanares, Valencia	­	Harp trap	Youth	Female
			878	Fontanares, Valencia	­	Harp trap	Youth	Female
Pool 21	Nyctalus leisleri	8	857	Navarredonda de la Rinconada, Salamanca	2022-08-17	Monofilament and standard nylon mist nets	Adult	Female
			858	Navarredonda de la Rinconada, Salamanca	2022-08-17	Monofilament and standard nylon mist nets	Adult	Female
			859	Navarredonda de la Rinconada, Salamanca	2022-08-17	Monofilament and standard nylon mist nets	Adult	Male
			860	Navarredonda de la Rinconada, Salamanca	2022-08-17	Monofilament and standard nylon mist nets	Adult	Male
			861	Navarredonda de la Rinconada, Salamanca	2022-08-17	Monofilament and standard nylon mist nets	Adult	Male
			862	Navarredonda de la Rinconada, Salamanca	2022-08-17	Monofilament and standard nylon mist nets	Adult	Male
			863	Navarredonda de la Rinconada, Salamanca	2022-08-17	Monofilament and standard nylon mist nets	Adult	Male
			864	Navarredonda de la Rinconada, Salamanca	2022-08-17	Monofilament and standard nylon mist nets	Adult	Male
Pool 22	Myotis myotis	13	461	Cabezo Gordo, Torre Pacheco, Murcia	2022-06-01	Harp trap	­	Female
			464	Cabezo Gordo, Torre Pacheco, Murcia	2022-06-01	Harp trap	­	Male
			554	Sima Aqueronte, Cartagena, Murcia	2022-06-06	Harp trap	Adult	Male
			826	San Miguel del Robledo, Salamanca	2022-08-16	Monofilament and standard nylon mist nets	Adult	Male
			828	San Miguel del Robledo, Salamanca	2022-08-16	Monofilament and standard nylon mist nets	Adult	Male
			830	San Miguel del Robledo, Salamanca	2022-08-16	Monofilament and standard nylon mist nets	Adult	Male
			834	San Miguel del Robledo, Salamanca	2022-08-16	Monofilament and standard nylon mist nets	Adult	Male
			847	Navarredonda de la Rinconada, Salamanca	2022-08-17	Monofilament and standard nylon mist nets	Adult	Male
			848	Navarredonda de la Rinconada, Salamanca	2022-08-17	Monofilament and standard nylon mist nets	Adult	Male
			849	Navarredonda de la Rinconada, Salamanca	2022-08-17	Monofilament and standard nylon mist nets	Adult	Male
			850	Navarredonda de la Rinconada, Salamanca	2022-08-17	Monofilament and standard nylon mist nets	Adult	Male
			855	Navarredonda de la Rinconada, Salamanca	2022-08-17	Monofilament and standard nylon mist nets	Adult	Male
			856	Navarredonda de la Rinconada, Salamanca	2022-08-17	Monofilament and standard nylon mist nets	Adult	Male
Pool 23	Rhinolophus hipposideros	2	551	Sima Aqueronte, Cartagena, Murcia	2022-06-06	Harp trap	Adult	Male
			748	Rábade, Lugo	2022-08-03	Monofilament and standard nylon mist nets	Adult	Female
Pool 24	Rhinolophus ferrumequinum	2	867	Fuente Álamo, Murcia	2022-08-21	Harp trap	Adult	Female
			868	Fuente Álamo, Murcia	2022-08-21	Harp trap	Adult	Female
Pool 25	Rhinolophus euryale	3	483	Pliego, Murcia	2022-06-02	Harp trap	Adult	Female
			869	Fuente Álamo, Murcia	2022-08-21	Harp trap	Adult	Female
			870	Fuente Álamo, Murcia	2022-08-21	Harp trap	Adult	Female
Pool 26	Plecotus austriacus	9	702	Outeiro de Rei, Lugo	2022-08-01	Monofilament and standard nylon mist nets	Youth	Female
			709	Outeiro de Rei, Lugo	2022-08-01	Monofilament and standard nylon mist nets	Adult	Female
			716	Outeiro de Rei, Lugo	2022-08-01	Monofilament and standard nylon mist nets	Adult	Male
			718	Outeiro de Rei, Lugo	2022-08-01	Monofilament and standard nylon mist nets	Adult	Male
			726	Outeiro de Rei, Lugo	2022-08-01	Monofilament and standard nylon mist nets	Adult	Male
			730	Outeiro de Rei, Lugo	2022-08-01	Monofilament and standard nylon mist nets	Adult	Female
			734	Outeiro de Rei, Lugo	2022-08-01	Monofilament and standard nylon mist nets	Adult	Female
			791	Begonte, Lugo	2022-08-05	Monofilament and standard nylon mist nets	Adult	Female
			822	San Miguel del Robledo, Salamanca	2022-08-16	Monofilament and standard nylon mist nets	Adult	Female
Pool 27	Plecotus auritus	6	699	Outeiro de Rei, Lugo	2022-08-01	Monofilament and standard nylon mist nets	Adult	Female
			719	Outeiro de Rei, Lugo	2022-08-01	Monofilament and standard nylon mist nets	Adult	Male
			732	Outeiro de Rei, Lugo	2022-08-01	Monofilament and standard nylon mist nets	Adult	Female
			771	Rábade, Lugo	2022-08-03	Monofilament and standard nylon mist nets	Adult	Female
			773	Rábade, Lugo	2022-08-03	Monofilament and standard nylon mist nets	Adult	Female
			836	San Miguel del Robledo, Salamanca	2022-08-16	Monofilament and standard nylon mist nets	Adult	Female
Pool 28	Pipistrellus pygmaeus	12	609	Centro de Recuperación de Fauna "La Granja de El Saler", Valencia	2022-06-19	­	Youth	­
			613	Centro de Recuperación de Fauna "La Granja de El Saler", Valencia	2022-06-19	­	Youth	­
			617	Centro de Recuperación de Fauna "La Granja de El Saler", Valencia	2022-06-19	­	Youth	­
			738	Outeiro de Rei, Lugo	2022-08-02	**	Adult	Male
			739	Outeiro de Rei, Lugo	2022-08-02	**	Adult	Female
			741	Outeiro de Rei, Lugo	2022-08-02	**	Adult	Female
			743	Outeiro de Rei, Lugo	2022-08-02	**	Adult	Male
			745	Rábade, Lugo	2022-08-03	Monofilament and standard nylon mist nets	Adult	Female
			755	Rábade, Lugo	2022-08-03	Monofilament and standard nylon mist nets	Adult	Female
			762	Rábade, Lugo	2022-08-03	Monofilament and standard nylon mist nets	Adult	Male
			843	Navarredonda de la Rinconada, Salamanca	2022-08-17	Monofilament and standard nylon mist nets	Adult	Male
			844	Navarredonda de la Rinconada, Salamanca	2022-08-17	Monofilament and standard nylon mist nets	Adult	Male
Pool 29	Myotis escalerai	9	477	Pliego, Murcia	2022-06-02	Harp trap	Youth	Male
			531	Sima de la Higuera, Pliego, Murcia	2022-06-05	Harp trap	Adult	Female
			542	Sima de la Higuera, Pliego, Murcia	2022-06-05	Harp trap	Youth	Male
			557	Sima del Lince, Mula, Murcia	2022-06-07	Harp trap	Adult	Male
			560	Cueva de El Escobar, Fuente Alamo, Murcia	2022-06-13	Harp trap	Adult	Male
			724	Outeiro de Rei, Lugo	2022-08-01	Monofilament and standard nylon mist nets	Youth	Female
			794	Begonte, Lugo	2022-08-05	Monofilament and standard nylon mist nets	Adult	Male
			802	Lugo	2022-08-06	Monofilament and standard nylon mist nets	Youth	Female
			840	San Miguel del Robledo, Salamanca	2022-08-16	Monofilament and standard nylon mist nets	Adult	Male
Pool 30	Myotis cripticus	1	704	Outeiro de Rei, Lugo	2022-08-01	Monofilament and standard nylon mist nets	Adult	Female
Pool 31	Myotis blythii	8	487	Cueva de la Almagra, Fortuna, Murcia	2022-06-03	Harp trap	Adult	Female
			493	Cueva de la Almagra, Fortuna, Murcia	2022-06-03	Harp trap	Adult	Female
			498	Cueva de la Almagra, Fortuna, Murcia	2022-06-03	Harp trap	Adult	Female
			501	Cueva de la Almagra, Fortuna, Murcia	2022-06-03	Harp trap	Adult	Female
			505	Cueva de la Almagra, Fortuna, Murcia	2022-06-03	Harp trap	Adult	Female
			508	Cueva de la Almagra, Fortuna, Murcia	2022-06-03	Harp trap	Adult	Male
			513	Cueva de la Almagra, Fortuna, Murcia	2022-06-03	Harp trap	Adult	Female
			516	Cueva de la Almagra, Fortuna, Murcia	2022-06-03	Harp trap	Adult	Female
Pool 32	Myotis bechsteinii	2	820	Navarredonda de la Rinconada, Salamanca	2022-08-15	Monofilament and standard nylon mist nets	Adult	Female
			832	San Miguel del Robledo, Salamanca	2022-08-16	Monofilament and standard nylon mist nets	Adult	Female
Pool 33	Miniopterus schreibersii	10	416	Ojos Negros, Teruel	2022-05-26	Monofilament and standard nylon mist nets	Adult	Male
			441	Torre Pacheco, Murcia	2022-06-01	Harp trap	­	Female
			442	Torre Pacheco, Murcia	2022-06-01	Harp trap	­	Female
			443	Torre Pacheco, Murcia	2022-06-01	Harp trap	­	Female
			444	Torre Pacheco, Murcia	2022-06-01	Harp trap	­	Female
			445	Torre Pacheco, Murcia	2022-06-01	Harp trap	­	Female
			446	Torre Pacheco, Murcia	2022-06-01	Harp trap	­	Female
			447	Torre Pacheco, Murcia	2022-06-01	Harp trap	­	Male
			448	Torre Pacheco, Murcia	2022-06-01	Harp trap	­	Male
			449	Torre Pacheco, Murcia	2022-06-01	Harp trap	­	Male
Pool 34	Miniopterus schreibersii	10	450	Torre Pacheco, Murcia	2022-06-01	Harp trap	­	Female
			451	Torre Pacheco, Murcia	2022-06-01	Harp trap	­	Female
			452	Torre Pacheco, Murcia	2022-06-01	Harp trap	­	Male
			453	Torre Pacheco, Murcia	2022-06-01	Harp trap	­	Female
			454	Torre Pacheco, Murcia	2022-06-01	Harp trap	­	Female
			455	Torre Pacheco, Murcia	2022-06-01	Harp trap	­	Female
			456	Torre Pacheco, Murcia	2022-06-01	Harp trap	­	Female
			457	Torre Pacheco, Murcia	2022-06-01	Harp trap	­	Male
			458	Torre Pacheco, Murcia	2022-06-01	Harp trap	­	Female
			484	Pliego, Murcia	2022-06-02	Harp trap	Adult	Female
Pool 35	Eptesicus isabellinus	7	887	Centro de Recuperación de Fauna "La Granja de El Saler", Valencia	2022-09-28	­	Adult	Male
			563	Cueva de la Moneda, Totana, Murcia	2022-06-09	Monofilament and standard nylon mist nets	Adult	Male
			567	Cueva de la Moneda, Totana, Murcia	2022-06-09	Monofilament and standard nylon mist nets	Adult	Male
			570	Cueva de la Moneda, Totana, Murcia	2022-06-09	Monofilament and standard nylon mist nets	Youth	Male
			574	Cueva de la Moneda, Totana, Murcia	2022-06-09	Monofilament and standard nylon mist nets	Adult	Male
			865	Fuente Álamo, Murcia	2022-08-21	Harp trap	Adult	Male
			866	Fuente Álamo, Murcia	2022-08-21	Harp trap	Adult	Male
Pool 36	Pipistrellus pipistrellus	3	889	Espeja, Salamanca	2022-10-12	Monofilament and standard nylon mist nets	Adult	Female
			891	Espeja, Salamanca	2022-10-12	Monofilament and standard nylon mist nets	Adult	Male
			895	Espeja, Salamanca	2022-10-12	Monofilament and standard nylon mist nets	Adult	Female
­	No data	202
*	Window sill
**	Shelter boxes

### Sheet: Table S2
Table S2. Illumina reads and number of viral contigs obtained.
Pool	Host	Raw reads	Clean reads (quality-filtered)	Number of contigs (SPAdes)	Number of contigs (MEGAHIT)	Total number of contigs	Viral contigs (Virsorter2)	HighQ or complete RNA virus	Coronaviruses detected
P7	Pipistrellus pipistrellus	4901982	2041314	24644	2782	27426	239	16	-
P8	Barbastella barbastella	11428674	4894294	26838	4868	31706	596	3	-
P9	Myotis mistacinus	9970455	4767379	52868	9527	62395	3281	8	-
P10	Myotis emarginatus	13055857	6157343	28691	4429	33120	1098	2	-
P11	Myotis daubentonii	12024354	6547510	53196	8150	61346	1348	18	1
P13	Myotis capaccinii	4515169	1930448	13366	1987	15353	198	42	1
P14	Eptesicus serotinus	13721823	5532877	15654	2628	18282	24	2	-
P17	Tadarida teniotis	4884532	1802854	32664	2496	35160	50	5	-
P19	Pipistrellus kuhlii	37199400	24342374	194528	42558	237086	145	12	1*
P20	Pipistrellus kuhlii	31635546	20686416	47159	2510	49669	63	8	1*
P21	Nyctalus leisleri	23037050	11585196	46983	8405	55388	188	20	-
P22	Myotis myotis	38425612	23252670	64386	4765	69151	92	12	-
P23	Rhinolopus hipposideros	41704740	27740948	46240	2947	49187	70	8	1
P24	Rhinolopus ferromequinum	18011762	11464718	24854	1261	26115	19	3	-
P25	Rhinolopus euryale	39821828	21536432	12491	1565	14056	49	13	-
P26	Plecotus austriacus	32389594	20208432	10076	1292	11368	30	3	-
P27	Plecotus auritus	46629364	27463642	22329	1067	23396	42	6	-
P28	Pipistrellus pygmaeus	38261688	27042924	50130	5002	55132	400	70	-
P29	Myotis escalerai	48111568	32494648	122806	6685	129491	248	30	1
P30	Myotis cripticus	40674002	26774916	61117	4043	65160	144	20	-
P31	Myotis blythii	44525530	28429648	32677	3401	36078	125	27	-
P32	Myotis bechsteinii	23677100	14871768	42301	1569	43870	27	3	-
P33	Miniopterus schreibersii	44434824	26925718	24592	3571	28163	134	31	2
P34	Miniopterus schreibersii	42578608	21897284	40968	2807	43775	77	18	1
P35	Eptesicus isabellinus	44727342	28803604	10796	1670	12466	119	32	-
P36	Pipistrellus pipistrellus	37528146	25362758	11128	1593	12721	140	18	-
							8946	430	8
							* The detected sequence is the same in both pools.

### Sheet: Table S3
Table S3. Quality and identity of the viral genomes.
Detected coronavirus	Abbreviated names	Bowtie2			BLASTn (entire sequence)				BLASTp (spike protein)
		Read pairs remapped to contig	Mean Coverage	Coverage standard deviation	Closest relative accession	Closest relative	Query coverage (%)	Percent identity (%)	Closest relative accession	Closest relative	Query coverage (%)	Percent identity (%)
Sarbecovirus sp. isolate RhGB02 (variant Murcia2022)	RhBetaCoV-Murcia2022	15406	72.51	25.85	OP776338.1	Sarbecovirus sp. isolate RhGB02	99	91.13	QVN46569.1	Bat SARS-like coronavirus Khosta-2	98	93.06
Myotis capaccinii associated Yeseras alphacoronavirus	McAlphaCoV-Yeseras	9245	42.24	15.48	OM030318.1	Jingmen Myotis ricketti alphacoronavirus 1	75	81.06	WCC63171.1	Bat Coronavirus EsJX20	98	77.10
Myotis escalerai associated Sima alphacoronavirus	MeAlphaCoV-Sima	26216	123.53	35.21	MN482243.1	Bat coronavirus isolate BtCoV/21164-6/M.dau/DK/2015	91	83.62	USF97421.1	Bat coronavirus [isolate BatCoV/M.myotis/Switzerland/2019]	98	80.09
Miniopterus schreibersii associated Gordo alphacoronavirus	MsAlphaCoV-Gordo	16521	86.4	64.99	KJ473798.1	BtMf-AlphaCoV/HuB2013	53	78.13	ABO88150.1	Bat coronavirus Fujian/773/2005	97	92.18
Alphacoronavirus sp. isolate ATG20-YN-CHN-2020 (variant Murcia2022)	MsAlphaCoV-Murcia2022	47005	223.73	61.06	MW450843.1	Alphacoronavirus sp. isolate ATG20-YN-CHN-2020	99	96.18	UUW33738.1	Alphacoronavirus sp. [isolate ATG20-YN-CHN-2020]	99	97.39
Alphacoronavirus Bat-CoV/P.kuhlii/Italy/206679-3/2010 (variant Valencia2022)	PkAlphaCoV-Valencia2022	12648	61.55	25.12	MH938450.1	Alphacoronavirus Bat-CoV/P.kuhlii/Italy/206679-3/2010	99	96.06	AZF86130.1	Alphacoronavirus Bat-CoV/P.kuhlii/Italy/206679-3/2010	99	98.14
Bat coronavirus isolate BtCoV/13585-58/M.dau/DK/2014 (variant Spain2022)	MdAlphaCoV-Spain2022	1571	25.08	25.23	MN535732.1	Bat coronavirus isolate BtCoV/13585-58/M.dau/DK/2014	99	97.06	-	-	-	-
Bat coronavirus HKU7 (variant Spain2022)	MsAlphaCoV-Spain2022	266	12.44	7.35	DQ249226.1	Bat coronavirus HKU7 isolate	80	96.55	-	-	-	-

### Sheet: Table S4
Table S4. Prevalence and geographical distribution of the identified coronaviruses.
Detected coronavirus	Abbreviated names	Bat species	Collection point	Positive samples / Total samples (for each collection point)
Sarbecovirus sp. isolate RhGB02 (variant Murcia2022)	RhBetaCoV-Murcia2022	Rhinolopus hipposideros	Cartagena, Murcia	1/1
			Rábade, Lugo	0/1
Myotis capaccinii associated Yeseras alphacoronavirus	McAlphaCoV-Yeseras	Myotis capacinii	Torre Pacheco, Murcia	0/1
			Pliego, Murcia	0.25
			Fortuna, Murcia	0.6
Myotis escalerai associated Sima alphacoronavirus	MeAlphaCoV-Sima	Myotis escalerai	Pliego, Murcia	2/3
			Mula, Murcia	0/1
			Fuente Álamo, Murcia	0/1
			Outeiro de Rei, Lugo	0/1
			Begonte, Lugo	0/1
			Lugo	0/1
			San Miguel del Robledo, Salamanca	0/1
Miniopterus schreibersii associated Gordo alphacoronavirus	MsAlphaCoV-Gordo	Miniopterus schreibersii	Ojos Negros, Teruel	0/1
			Torre Pacheco, Murcia	0.222222
Alphacoronavirus sp. isolate ATG20-YN-CHN-2020 (variant Murcia2022)	MsAlphaCoV-Murcia2022	Miniopterus schreibersii	Ojos Negros, Teruel	0/1
			Torre Pacheco, Murcia	0.111111
Alphacoronavirus Bat-CoV/P.kuhlii/Italy/206679-3/2010 (variant Valencia2022)	PkAlphaCoV-Valencia2022	Pipistrellus kuhlii	San Miguel del Robledo, Salamanca	0/2
			Navarredonda de la Rinconada, Salamanca	0/4
			Fontanars, València	8/8

### Sheet: Table S5
Table S5. Primers used to detect the identified coronaviruses by PCR.
Virus	Abbreviated names	Primer	Sequence (5`→ 3`)	Sense	Target gene	Amplicon length (bp)	Tm (ºC)
Sarbecovirus sp. isolate RhGB02 (variant Murcia2022)	RhBetaCoV-Murcia2022	BetaCoV_Sarbeco_F	TCCACTCAACATTTCCACCA	⁺	Spike	692	56.2
		BetaCoV_Sarbeco_R*	TTTGATGCACATGGTCACCT	⁻
Myotis capaccinii associated Yeseras alphacoronavirus	McAlphaCoV-Yeseras	AlphaCoV_Yeseras_F	ACATCCTTCGGACCTTTGTG	⁺	Spike	804	56.4
		AlphaCoV_Yeseras_R*	CGTGCCAATAACAACAGACG	⁻
Myotis escalerai associated Sima alphacoronavirus	MeAlphaCoV-Sima	AlphaCoV_Sima_F	GGTTGACGGTTTTTGCTGAT	⁺	Spike	676	56.1
		AlphaCoV_Sima_R*	TTAACGGATGGAGGAAGCAC	⁻
Miniopterus schreibersii associated Gordo alphacoronavirus	MsAlphaCoV-Gordo	AlphaCoV_Gordo_F	CAATGGTGCGTATGTTCCTG	⁺	Spike	492	55.8
		AlphaCoV_Gordo_R*	ATGGGCCAAAGACAACTGAC	⁻
Alphacoronavirus sp. isolate ATG20-YN-CHN-2020 (variant Murcia2022)	MsAlphaCoV-Murcia2022	AlphaCoV_Murcia_F	CAATGGTGCGTATGTTCCTG	⁺	Spike	539	57.7
		AlphaCoV_Murcia_R*	ATGGGCCAAAGACAACTGAC	⁻
Alphacoronavirus Bat-CoV/P.kuhlii/Italy/206679-3/2010 (variant Valencia2022)	PkAlphaCoV-Valencia2022	AlphaCoV_Valencia_F	ACATCCTTCGGACCTTTGTG	⁺	Spike	505	59.1
		AlphaCoV_Valencia_R*	CGTGCCAATAACAACAGACG	⁻
*The reverse primers defined in this table were used in all cases for retrotranscription (RT) with the exception of Myotis capaccinii Yeserasvirus, for which the following primer was used for RT: TCGGGTTCAATCCAACATTT (5`→ 3`).

### Sheet: Table S6
Table S6. Primers and probes used in qPCR for the detection of coronaviruses growth in cells.
Viruses to detect	Abbreviated names	Primer (F/R)	Sequence (5`→ 3`)	Amplicon length (bp)	Tm (ºC)
Sarbecovirus sp. isolate RhGB02 (variant Murcia2022)	RhBetaCoV-Murcia2022	BetaCoV_Sarbeco_F	AGAGCACTTTCGGGTGTTTC	135	57.2
		BetaCoV_Sarbeco_R*	AGGGTCAGGCAAAATCTGTG
		BetaCoV_Sarbeco_P	AAACTCCTGCTATAAAGGACTTTGGTGGGT
Myotis capaccinii associated Yeseras alphacoronavirus	McAlphaCoV-Yeseras	AlphaCoV_Yeseras_F	ATTGGCGGTATGACTCTTGG	100	56.6
		AlphaCoV_Yeseras_R*	CGTCAGTTTGAAGTGCAACG
		AlphaCoV_Yeseras_P	TCAGTTATGCCGTCCAAGCTAGGCT
Myotis escalerai associated Sima alphacoronavirus	MeAlphaCoV-Sima	AlphaCoV_Sima_F	AACCACACCCTTGCTGAATC	138	57.4
		AlphaCoV_Sima_R*	AACACCGCCAAGTGCTTTAG
Miniopterus schreibersii associated Gordo alphacoronavirus	MsAlphaCoV-Gordo	AlphaCoV_Gordo_F	ATGCCCCGTAAGTTGAACAC	109	55.8
		AlphaCoV_Gordo_R*	CAGGAACATACGCACCATTG
*The reverse primers defined in this table were used in all cases for retrotranscription (RT)

### Sheet: Table S7
Table S7. Primers used for PCR amplification of bat and human sequences for HiFi cloning.
Gene to clone	Primer	Sequence (5`→ 3`)	Tm (ºC)
APN Homo sapiens	hAPN_F	ttaaacttaagcttgccaccATGGCCAAGGGCTTC	72
	hAPN_R*	tcgtcgtcatccttgtaatcTTTGCTGTTTTCTGTG
DPP4 Homo sapiens	hDPP4_F	ttaaacttaagcttgccaccATGAAGACACCGTGG	70.1
	hDPP4_R*	tcgtcgtcatccttgtaatcAGGTAAAGAGAAAC
TMPRSS2 Homo sapiens	hTMPRSS2_F	ttaaacttaagcttgccaccATGGCTTTGAACTCAGGG	72
	hTMPRSS2_R*	tcgtcgtcatccttgtaatcGCCGTCTGCCCTCATTTG
batACE2 Miniopterus schreibersii	batACE2_Miniop_F	ttaaacttaagcttgccaccATGTCAGGCTATTCCTGGC	71.6
	batACE2_Miniop_R*	tcgtcgtcatccttgtaatcAAATGAAGTCTGAACATC
batAPN Myotis escalerai	batAPN_Myotis_F	ttaaacttaagcttgccaccATGGCCAAGGGCTTCTACATTTC	72
	batAPN_Myotis_R*	tcgtcgtcatccttgtaatcKTTGCTSTKGTCTTKGAACC
batAPN Miniopterus schreibersii	batAPN_Miniop_F	ttaaacttaagcttgccaccATGGCCAAGGGCTTCTAC	72
	batAPN_Miniop_R*	tcgtcgtcatccttgtaatcGCTGTTTTGGATGAACC
batTMPRSS2 Miniopterus schreibersii	batTMPRSS2_Miniop_F	ttaaacttaagcttgccaccATGGCGTTAAACTCAGGATTAC	72
	batTMPRSS2_Miniop_R*	tcgtcgtcatccttgtaatcGCTGTTTGCCTTCATCTG
batTMPRSS2 Myotis escalerai	batTMPRSS2_Myotis_F	ttaaacttaagcttgccaccATGGATTTAAACTCAGGGCTG	72
	batTMPRSS2_Myotis_R*	tcgtcgtcatccttgtaatcGCTGTTKGCCTTCATTTG
*The reverse primers defined in this table were used in all cases for retrotranscription (RT)
